# scStudio: A User-Friendly Web Application Empowering Non-Computational Users with Intuitive scRNA-seq Data Analysis

**DOI:** 10.1101/2025.04.17.649161

**Authors:** Marta Bica, Karine Serre, Nuno L. Barbosa-Morais

**Author notes:** Corresponding authors: Marta Bica, Nuno Barbosa-Morais.

## Abstract

**Background:** Single-cell RNA sequencing (scRNA-seq) has revolutionized our understanding of cellular heterogeneity by providing detailed insights into gene expression at the individual cell level. Despite its potential, the complexity of scRNA-seq data analysis often poses challenges for researchers without computational expertise.

**Findings:** To address this, we developed scStudio, a user-friendly, comprehensive, and modular web-based application designed to democratize scRNA-seq data analysis. scStudio is equipped with a suite of features designed to streamline data retrieval and analysis with both flexibility and ease, including automated dataset retrieval from the Gene Expression Omnibus. Users can also upload their own datasets in a variety of formats, integrate multiple datasets, and tailor their analyses using a wide range of flexible methods with options for parameter optimization. The application supports all the essential steps required for scRNA-seq data analysis, including in-depth quality control, normalization, dimensionality reduction, clustering, differential expression, and functional enrichment analysis. scStudio also tracks the history of analyses, supports session data storage and export, and facilitates collaboration through data sharing features.

**Conclusion:** By developing scStudio as a user-friendly interface and scalable architecture, we address the evolving needs of scRNA-seq research, making advanced data analysis accessible and manageable while accommodating future developments in the field. scStudio is freely available at https://compbio.imm.medicina.ulisboa.pt/app/scStudio.
