## Supplementary Table 1 for "scStudio: A User-Friendly Web Application Empowering Non-Computational Users with Intuitive scRNA-seq Data Analysis"

### Sheet: Sheet1
App	Link	Web-browser interface	Comprehensive analysis pipeline	Freely accessible	Open-source code
scStudio	https://compbio.imm.medicina.ulisboa.pt/app/scStudio	TRUE	TRUE	TRUE	TRUE
ASAP	https://asap.epfl.ch/	TRUE	TRUE	TRUE	TRUE
ezSinglecell	https://immunesinglecell.org/ezsc/	TRUE	TRUE	TRUE	TRUE
ICARUS	https://launch.icarus-scrnaseq.cloud.edu.au/app/ICARUS_v3	TRUE	TRUE	TRUE	TRUE
cellxgene	https://cellxgene.cziscience.com/datasets	TRUE	FALSE	TRUE	TRUE
SC1	https://sc1.engr.uconn.edu/	TRUE	TRUE	TRUE	FALSE
scNavigator	https://artyomovlab.wustl.edu/scn/	TRUE	FALSE	TRUE	TRUE
ShIVA	https://github.com/CIML-bioinformatic/ShIVA	FALSE	TRUE	TRUE	TRUE
Disco	https://www.immunesinglecell.org/	TRUE	FALSE	TRUE	TRUE
Sequin	https://sequin.ncats.io/app/	TRUE	TRUE	TRUE	FALSE
scDissector	https://github.com/effiken/scDissector	FALSE	FALSE	TRUE	TRUE
Plaqview	http://plaqviewv2.uvadcos.io/	TRUE	FALSE	TRUE	TRUE
Cirrocumulus	https://cirrocumulus.readthedocs.io/en/latest/	FALSE	FALSE	TRUE	TRUE
Cerebro	https://github.com/romanhaa/Cerebro	FALSE	TRUE	TRUE	TRUE
Alona	https://alona.panglaodb.se/index.html	TRUE	FALSE	TRUE	TRUE
is-CellR	https://github.com/immcore/iS-CellR	FALSE	TRUE	TRUE	TRUE
scanner	https://github.com/GuoshuaiCai/scanner	TRUE	FALSE	TRUE	FALSE
clustifyr	https://raysinensis.shinyapps.io/clustifyr-web-app/?tab=someta	TRUE	FALSE	TRUE	TRUE
LotsOfCells	https://github.com/OscarGVelasco/LotOfCells	FALSE	FALSE	TRUE	TRUE
scOrange	https://singlecell.biolab.si/	FALSE	FALSE	TRUE	TRUE
Trailmaker	https://www.parsebiosciences.com/data-analysis/	TRUE	TRUE	TRUE	FALSE
sCircle	https://github.com/BarquistLab/sCIRCLE	FALSE	FALSE	TRUE	TRUE
CellDepot	https://celldepot.bxgenomics.com	TRUE	FALSE	TRUE	TRUE
Cellar	https://cellar.cmu.hubmapconsortium.org/app/cellar	TRUE	FALSE	TRUE	TRUE
CancerSCEM	https://ngdc.cncb.ac.cn/cancerscem/	TRUE	FALSE	TRUE	FALSE
Rosalind	https://www.rosalind.bio/single-cell-rna-analysis	?	?	FALSE	FALSE
Bioturing	https://bioturing.com/	?	?	FALSE	FALSE
Partek	https://emea.illumina.com/products/by-type/informatics-products/partek-flow.html	?	?	FALSE	FALSE
