## Supplementary Table 2 for "scStudio: A User-Friendly Web Application Empowering Non-Computational Users with Intuitive scRNA-seq Data Analysis"

### Sheet: Benchmarking
	scStudio	Comments	ASAP v7	Comments	eZSingleCell (scRNA-seq module)	Comments	ICARUS_V3	Comments
Link to tool	https://compbio.imm.medicina.ulisboa.pt/app/scStudio		https://asap.epfl.ch/ (tested on 16/09/2024)		https://immunesinglecell.org/ezsc/ (tested on 17/09/2024)		https://launch.icarus-scrnaseq.cloud.edu.au/app/ICARUS_v3 (tested on 17/09/2024)
1. Web-browser interface	Yes		Yes	Login with user/password to save session; Overall app is very stable.	Yes	Each step becomes available after finishing the previous one. App is unstable and shuts down frequently. No option to save data which complicates finishing the analysis. User is forced to start from scratch when the app connection shuts down. User is forced to follow pre-defined steps for analysis, including performing cell type identification and cell type similarity before performing DEA, for e…	Yes	Tutorial-like interface, where each step becomes available after finishing the previous one. User is only allowed to move forward after finishing each step.
2. Automatic GEO retrieval	Yes		No		No		No
3. Publicly available projects	Yes	Users are able to share their analyses with the community on scStudio.	Yes		No		No
4. Server data storage	Yes		Yes	User is allowed to download Loom files.	No	No option to save analysis.	No
5. Multiple data format inputs	Yes	Count gene expression matrices (.txt, .csv, .tsv), 10X MEX and .h5 formats, SingleCellExperiment .rds and Seurat .rds	Yes	Count gene expression matrix [10x(.h5 file), loom, text, zip, tar.gz, MEX/MTX formats supported]	Yes	Table (.txt), 10X .h5, Seurat .rds and .h5ad	Yes	Table, 10X and Anndata .h5, Seurat .rds. In the case of multiple samples, each sample has to be denoted by na identifier separated by an underscore.
6. Metadata upload	Yes	Acceps .txt, .csv and/or .tsv files. Automatic detection for SingleCellExperiment and Seurat objects.	Yes	Limited table/copy paste format and loom files.	No	Option not available in the scRNA-seq module (only in the single cell data integration module).	No
7. Multiple dataset integration	Yes	Uploading of multiple datasets with multiple file formats is allowed.	No		Yes		Yes	Two datasets max. This step is convoluted with the dimensionality reduction step. No plots to assess.
8. Dataset subsetting	Yes	Both by sample selection in the uploading step and/or in a dedicated tab for cell subsetting.	No		No		No
9. In-depth QC with plots	Yes	Multiple histograms, scater plots and violin plots to inspect the distribution of library sizes, number of unique features detected and % reads aligned to mitochondrial genes. Option to visualize log-scale. Cutt-offs are flexible and displayed in the plots. Option for segregation by sample and other variables available. Plots and filters for gene QC are also available.	No	Violin-plot segregation by All, Kept and Discarded. Segregation by sample/condition is lacking; no log-scale	No	Although the tutorial shows violin and scater plots, only violin plots were available at the time of testing; no plotting of cut-offs on the plots; no log-scale available; no segregation by sample/condition; using library size as filtering metric is not available (only number of features and %mt-genes).	No	Although there are violin and scater plots for the typical metrics, there is no option to plot the cuttofs nor to segregate by user-selected sample/condition. No log-scale.
10. Doublet identification	Yes	Plots for visualization of doublet scores are included. Flag option to allow visualization of potential doublets in the downstream analysis without removal is available.	No		No		Yes
11. Library size normalization	Yes	Violin and variance explained plots available.	Yes	No method to visualize effect of normalization.	Yes	No plots for visualization of normalization effect.	Yes	Convoluted in one step together with feature selection and dimensionality reduction. No plots to assess.
12. Batch effect correction	Yes	Violin and variance explained plots available.	Yes	Option to regress covariates in scaling tab.	No	scRNA-seq module does not have a batch effect correction option. There is a module specific for data integration with different implementations.	No	Data correction employs regression methods for confounding effects removal, but there is no option for the user to select metadata besides QC metrics.
12. Feature selection	Yes		Yes		Yes		Yes
13. Dimensionality reduction with flexible hyperparameter optimization	Yes	Scaling for PCA is optional (centering is automatic); Scree-plot is available. tSNE and UMAP can be employed using the full count matrix, count matrix with HVGs or PCs. Hyperparameter selection is available.	No	Scaling tab forces user to perform both centering and scaling; no option to perfom PCA uniquely with centering; no hyperparameter optimization for tSNE (perplexity) nor UMAP; no scree-plot to aid in selection of #PCs; only allowed to run tSNE and UMAP with PCs (instead of count matrix).	No	There is no option for count matrix and/or HVGs selection for running PCA (black-box regarding what is the input for this analysis, no information regarding scaling/centering the matrix). An elbow-plot is available after performing PCA. Only input available for UMAP is number of PCs. For tSNE, perplexity is also available.	No	Scree-plot is available. Scaling of the matrix for PCA is automatic and unavoidable, as well as using HVGs. UMAP parameters are adjustable in the clustering step. UMAP only available with PCs.
14. Clustering analysis with flexible resolution	Yes	Window of resolutions (0.1 to 2) is provided, allowing dynamic inspection.	Yes	Can only perform clustering with the PCs and not directly on the count matrix. One resolution run at at time. No clustering tree.	Yes	Can only perform clustering with the PCs and not directly on the count matrix. One resolution run at at time. Clustering tree is available.	No	One resolution per run. No clustering tree. Several hyperparameters available. User is not allowed to keep more than one resolution of clustering per session (running the analysis with a new resolution overwrites the previous one).
15. Differential expression analysis with user-selected groups	Yes	Multiple methods as made available in the Seurat package.	Yes		Yes	Pre-defined groups only (from clustering analysis or cell type identification). Several methods available (from Seurat wrapper).	Yes	Only pre-defined groups of cells from clustering analysis or sample information. No option for user manual selection of cells. Each new run overwrites the previous one.
16. Functional enrichment analysis	Yes	Calculation of gene set scores and GSEA. Plots available.	Yes	Fisher's Exact Test; no plots available.	No	Only pre-defined groups based on automatic cell type labelling.	Yes	Each new run overwrites the previous one. Plots available.
17. Diverse gene expression plots (e.g., violin and dot plots)	Yes	Includes grids (parallel visualization of up to dozens of genes).	No	No violin/dot-plots; box-plot is available but poorly implemented (e.g., no y axis labelling (unit of expression)). No grid visualization. No gene set score's visualization.	Yes	No multiple gene selection (grid visualization); no gene set scores; limited to first two dimensions of each dimensionality reduction method.	Yes
18. Manual annotation of cells	Yes	User can manually select groups of cells in dimensionality reduction plots and annotate them. Alterations of previously existing variables, including clustering results, is also enabled.	Yes		No		Yes	Based solely on pre-defined groups of cells (clustering results) and not flexible (manual)
19. Report for history tracking	Yes		Yes		No		Yes
20. Shareable working sessions	Yes	Token and cloned sessions	Yes		No		Yes	By downloading the session and sending it to peers.
21. Parallel sessions/analyses	Yes	Possibility to store multiple runs of each analysis step (e.g., differente tSNEs, clustering analyses, DEAs) in the same session as well as running multiple analysis in the background.	Yes		No		No	Multiple methods overwrite previous runs.
22. Open-source code	Yes	https://github.com/DiseaseTranscriptomicsLab/scStudio	Yes	github.com/DeplanckeLab/ASAP	Yes	https://github.com/JinmiaoChenLab/	Yes	https://zenodo.org/records/7735960
23. Active updates	Yes		Yes		No	Last github update appears to be from last year.	No	Last github update appears to be from last year.
24. Tutorials	Yes		Yes		Yes	Superficial, without explanation of each step of the analysis and/or the methods employed. Interface shown in tutorials does not match current interface.	Yes	Interface was designed as a tutorial.
Label:
Yes	Feature is present and optimized.
Yes	Feature is present but not optimized.
No	Feature is present but under-developed and therefore not useful.
No	Feature is not present.
